# CleanFinder: A Scalable Framework for Comprehensive Genome Editing Analysis

**DOI:** 10.1101/2025.10.23.684080

**Authors:** H. Ramachandran, J. Dobner, T. Nguyen, S. Binder, I. Tolle, I. Vykhlyantseva, J. Krutmann, A. Miccio, C. Staerk, M. Brusson, Z. Kontarakis, A. Prigione, A. Rossi

## Abstract

Genome editing experiments routinely generate complex mixtures of alleles rather than single, predefined outcomes. Resolving these heterogeneous edits across diverse editing modalities, sequencing platforms, and multiplexed designs remains a persistent analytical challenge. To address this, we developed CleanFinder, a browser-native framework for genotyping genome editing outcomes using a constrained semi-global alignment strategy. Context-aware alignment modes support a broad spectrum of editing scenarios, including indels, base substitutions, and complex prime editing modifications, across nuclear and mitochondrial targets. Additional modules include an optional turbo mode for high-throughput heuristic alignment in exploratory workflows, and an allele-aware module that leverages heterozygous SNPs to detect allelic dropout. To evaluate scalability and practical performance, we applied CleanFinder to a primary small-molecule screen of 1,849 compounds in HEK293T cells. The software efficiently processed the dataset, enabling high-throughput comparison of editing outcomes and nomination of candidate compounds for follow-up analysis. Together, CleanFinder provides a flexible and scalable platform for genome editing analysis, enabling detailed genotyping and systematic comparison of editing outcomes across diverse edit types and genomic contexts.
