## Supplementary material for "CleanFinder: A Scalable Framework for Comprehensive Genome Editing Analysis": Table S3

### Sheet: CRISPR Genome Editing
S.NO	Gene name	gRNA sequence (5' to 3')	Donor oligo for KI / pegRNA extension(RTT+PBS) (5' to 3')	Nuclease type	Cell lines used	Clonality	Sequencing Platform
1	AHR	CATTTGCTGGAGGTCACCCA		CAS9	HaCAT	Single clones/Bulk	Illumina/ONT
2	KEAP1	GATGGCCACATCTATGCCGT		CAS9	HaCAT	Single clones/Bulk	Illumina/ONT
3	HIF1A	TTCTTCCTCGGCTAGTTAG		CAS9	HaCAT	Single clones/Bulk	Illumina/ONT
4	COQ4	CTCCTCATCATCCACGAAGC	TCCCCAGACACCCGAGCACCCACACGCTGCGTGGATGATGAGGAGCTAGCGTATGTGATT	CAS9	iPSC12	/Single clonesBulk	Illumina/ONT
5	MICOS13	CATCACCGTCATGATGCCTG	TATCACCAGTGGCCGTCCCTTTCCTACGGGCATCATGACGGTGATGTCAGCTCTGTCGGT	CAS9	iPSC12	/Single clonesBulk	Illumina/ONT
6	APP	GCAGAATTCCGACATGACTC	GAAGTGAATCTGGATGCAGAGTTTCGCATGATTCAGGATATGAAGTTCATCATCAAAAATTG	CAS9	iPSC12	/Single clonesBulk	Illumina/ONT
7	MTFMT	GAAGCAGTGTTGTCAAGAC	AAGGAATTGGAAGCAGTCTTGTTAAGACTCGGTGCCAACATG	CAS9	iPSC12	/Single clonesBulk	Illumina/ONT
8	TREM2	CCTATGACTCCATGAAGCAC		CAS9	iPSC12	Single clones/Bulk	Illumina/ONT
9	LRPPRC	ACTAGCATGCCCCGTATCAA	CTTTTAGTCACTGAAAAATTGGAAGATGTAGTGTTGCAAATTTTACTAGCATGCCCCGTATCAAA	CAS9	iPSC12	Single clones	Illumina
10	XPA	ATGTAATATGCGAAGAATGT	GAATTTGATTATGTAATATGCGAGGAATTTGGGAAAGAATTTATGGATTCTTATCTTATG	CAS9	iPSC12	Single clones	Illumina
11	VHL	GCCGTCGAAGTTGAGCCATA		CAS9	iPSC12	Single clones	Illumina
12	RRAGC	TAAGGATGACATTTCCAATAGCTC	GATGTCACCCAACGAGAACCTCTTTTTGGAAAGTACCAACAAGATCTACAAGGATGACATCTCCAATAGCTCCTT	CAS12	iPSC12	Single clones	Illumina
13	DMD-Exon 34	CTTTCGCATCTTACGGGACAATTT	TGGAGAAATGCTTGAAATTGTCCCGGAAGATGTGAAAGGAGATGAATGTCTTGACAGAATGGCTGGCAGCTA	CAS12	KOLF2.1J/iPSC12	Bulk	Illumina/ONT
14	DMD- Exon 40	CTTTCATCTCTGGGCTCAGGTAGG	AAAAAAAATTAGCCAGCCTACCTTAGCCCAGAGACGAAAGGAAGATAAAGGAAATTGATCGGGAATTG	CAS12	KOLF2.1J/iPSC12	Bulk	Illumina/ONT
15	SNAI1	CTCGTCAGGAAGCCCTCCGACCC		CAS12	KOLF2.1J	Bulk	Illumina/ONT
16	DRP1	GTGCAACAGGAACTGGCTAAATAG		CAS12	IMR90	Single clones	Illumina/ONT
17	MFN1	CCTGTCTACTAACACCAGGTCATC		CAS12	IMR90	Single clones	Illumina
18	OPA1	CCTTGAATACACAGTATGATGGCA		CAS12	IMR90	Single clones	Illumina
19	PINK1	GCTGCTGCCTGGCTGATGAGAGCA		CAS12	IMR90	Single clones	Illumina
20	BRAC1	TTACTGGAAGTTAGCACTCTAGGGAAG		CAS12	IMR90	Single clones	Illumina
21	CFTR	TTAGTGCAGAAAGAAGAAATTCAATCC		CAS12	IMR90	Single clones	Illumina
22	POU2F3	CCTGCAGATATCAAGATGAGTGGG		CAS12	KOLF2.1J	Single clones	Illumina
23	SOX2	CGCCGGGGCCGGTATTTATAATCC		CAS12	KOLF2.1J	Single clones	Illumina
24	EMX1	GAGTCCGAGCAGAAGAAGAA	GTGATGGGAGCGCTTGTTCTTCTGCTCGG	CAS9- Prime Editing	HEK293T	Single clones	Illumina
25	HEK3/3bp insertion	GGCCCAGACTGAGCACGTGA	CAGACTGAGCACGCTTTGATGGCAGA	CAS9- Prime Editing	HEK293T	Single clones	Illumina
26	HEK3/6bp insertion	GGCCCAGACTGAGCACGTGA	CTGCCATCAGCAAGCGTGCTCAGTCTG	CAS9- Prime Editing	K562	Bulk	Illumina
27	HEK3/15bp insertion	GGCCCAGACTGAGCACGTGA	TCTGCCATCAAGCTAACGTACGCATCGTGCTCAGTCTG	CAS9- Prime Editing	K562	Bulk	Illumina
28	XPA	AACTCTACTTAAAGTTAC	TTAGAGACGTGGAACTTTAAGTAGAGCCCAGAAC	CAS9- Prime Editing	HEK293T	Bulk	Illumina
29	VHL	GGCCGTCGAAGTTGAGCCATA	GTGCTGCCCTAATGATGTAT	CAS9- Prime Editing	iPSC12	Single clones	Illumina
30	VHL/7bp insertion	GCCGTCGAAGTTGAGCCATA	GTGCTGCCCTAATGATGTATGGCTCAACTTCG	CAS9- Prime Editing	HEK293T	Single clones	Illumina
31	POU5F1	AAGCAGAAGAGGATCACCCT	TGTTTATCACAGGGTGATCCTCTTCTG	CAS9- Prime Editing	KOLF2.1J	Bulk	Illumina
32	HBG2-1	CTTGTCAAGGCTATTGGTCA	CATTTGCTGGAGGTCACCCACCAATAGCCTTGA	CAS9 nulcease - Prime Editing	Human erythroleukemia K562	Single clones	Illumina
33	HBG2-2	GCATTGAGATAGTGTGGGGA	TATAAAAAAAATTAAGCAGCAGTATCCTCTTGGGGGCTGCTGGGGACCCGATAACCACACTATCTCAATG	CAS9 nuclease - Prime Editing	Human erythroleukemia K562	Single clones	Illumina
34	HBG2	GTGGGGAAGGGGCCCCCAAG		CAS9- Base Editing	Human hematopoietic stem and progenitor cells (HSPCs)	Single clones	Illumina
35	HOXB7	ATAGCCGGCCGCGTAGACGC		CAS9	iPSC12	Single clones	ONT

### Sheet: TALE Base Editing
									Cell lines used	Clonality	Sequencing Platform
			Use	Name	Sequence
			generation of amplicons used for whole mtDNA seq via mitopore	16458F (2F)	CCCATAACACTTGGGGGTAG				iPSCs	single clones	ONT (Illumina and SANGER validated)
			9177R (7R)	TAGAAGTGTGAAAACGTAGGCTTG
			8896F (8F)	GCCCTAGCCCACTTCTTACC
			1570R (2R)	TGTAAGTTGGGTGCTTTGTGTT
			amplicon used for Sanger seq of MT-ND5 edited cells	SeqND5_fwd	aaatcagcccaattaggtctcc
			SeqND5_rev	agtcaggttaggtctaggagg
			cloning of DdCBE plasmids	ND1_right_bb_fwd	CAGTCGTCTCGAGCATTGTGGCGCAGCTGAG
			split_rev	CACACGTCTCGCAGTCTCCTTCTCAATGATGTCGCTC
			ND1_left_bb_fwd	CAGTCGTCTCGAGCATTGTGGCGCAGCTGAG
			3Ncorr_rev	CACACGTCTCGCAGAGCCGCTGCTAAACACCTTGC
			ND1_left_bb_rev	CAGTCGTCTCGGTTCAGCGGCGCACCGGTC
			3Ncorr_fwd	CACACGTCTCGTCTGGCGGCTCAACTAATCTG
			ND1_right_bb_rev	CACACGTCTCGGTTCAGCGGGGCACCGG
			UGI_fwd	CACACGTCTCGACTGGGAAACAGCTGGTCATTC
			cloning of fluorescence marker into DdCBE plasmids	DdCBE_left_fwd	CACTCGTCTCGTGATAAACCACGATCGTTATGCTG
			DdCBE_rev	CACACGTCTCGCAGCATCTTGATCTTATTCTCGCC
			DdCBE_right_fwd	CAGTCGTCTCGTGATAAGGGGTCTTTGTCCTCTG
			DdCBE_rev	CACACGTCTCGCAGCATCTTGATCTTATTCTCGCC
			mCherry_fwd	CACACGTCTCGCCCCATGGTGAGCAAGGGAGAG
			mCherry_rev	CACACGTCTCGATCACTTGTACAGCTCGTCCATGC
			mCherry_fwd	CACACGTCTCGCCCCATGGTGAGCAAGGGAGAG
			mCherry_rev	CACACGTCTCGATCACTTGTACAGCTCGTCCATGC
			T2A_fwd	CACACGTCTCGGCTGGGCTCAGGAGAGGGCAGGGGCAGCC
			T2A_rev	CTTACGTCTCGGGGGCCGGGGTTCTCC
