## Supplementary material for "CleanFinder: A Scalable Framework for Comprehensive Genome Editing Analysis": Table S4

### Sheet: Sheet1
Name of the Primer	Sequence (5' to 3')
DMD_4729 MiSeq fwd	ACACTCTTTCCCTACACGACGctcttccgatctTTCCAAATAAGTGGTTATAACGA
DMD_4729 MiSeq rev	TGACTGGAGTTCAGACGTGTGctcttccgatctTAGGTTTTACCTTTCCCCAGGCA
DMD_5713 MiSeq fwd	ACACTCTTTCCCTACACGACGctcttccgatctTTTCTCATCAGTGGTATCAGTAC
DMD_5713 MiSeq rev	TGACTGGAGTTCAGACGTGTGctcttccgatctCACACAATACAAGGAAATGCATC
XPA_ 321 MiSeq fwd	ACACTCTTTCCCTACACGACGctcttccgatctGTCAGGCATTGCATACATGCTGA
XPA_ 321 MiSeq rev	TGACTGGAGTTCAGACGTGTGctcttccgatctCTTGTTTTGCCCTAAACCTACAC
VHL_MiSeq 161X fwd	ACACTCTTTCCCTACACGACGctcttccgatctCTCCAGGTCTTTCTGCACATTTG
VHL_MiSeq 161X rev	TGACTGGAGTTCAGACGTGTGctcttccgatctACAGGTAGTTGTTGGCAAAGCCT
MTFMT_ MiSeq fwd	ACACTCTTTCCCTACACGACGctcttccgatctATTTTTTGCTAGGTTTGATGTAG
MTFMT_ MiSeq rev	TGACTGGAGTTCAGACGTGTGctcttccgatctCCAGGCTAATTTTTAGGAAGCCA
COQ4_Miseq fwd	ACACTCTTTCCCTACACGACGctcttccgatctATGTTGGTGGGCATCCCCAGCAG
COQ4_Miseq rev	TGACTGGAGTTCAGACGTGTGctcttccgatctGCCAGTCGCCAGAGTTTTCTAGT
TREM2_Miseq fwd	ACACTCTTTCCCTACACGACGctcttccgatctATGAATGTCTCCTCCCCAGAGCT
TREM2_Miseq rev	TGACTGGAGTTCAGACGTGTGctcttccgatctAGGGTATCGTCTGTGATGGCTGT
KEAP1_Miseq fwd	ACACTCTTTCCCTACACGACGctcttccgatctCTGTTACAACCCCATGACCAATC
KEAP1_Miseq rev	TGACTGGAGTTCAGACGTGTGctcttccgatctTCCACTCCCTGAAGACAGGAAGA
APP_Miseq fwd	ACACTCTTTCCCTACACGACGctcttccgatctTTCTAGCACAGGATGAACCAGAG
APP_Miseq fwd	TGACTGGAGTTCAGACGTGTGctcttccgatctGGGTAGGCTTTGTCTTACAGTGT
EMX1_Miseq fwd	ACACTCTTTCCCTACACGACGctcttccgatctCACCCTAGTCATTGGAGGTGACA
EMX1_Miseq rev	TGACTGGAGTTCAGACGTGTGctcttccgatctTCTCAGCTCAGCCTGAGTGTTGA
AHR_Miseq fwd	ACACTCTTTCCCTACACGACGctcttccgatctGAATGAATGCAGAAATTGGCAAG
AHR_Miseq rev	TGACTGGAGTTCAGACGTGTGctcttccgatctTCTCTGAAGTCAACCTCACCAGA
HIF1A_Miseq fwd	TGACTGGAGTTCAGACGTGTGctcttccgatctGGAACTGTAAACCTTCCCTCACA
HIF1A_Miseq rev	TGACTGGAGTTCAGACGTGTGctcttccgatctGGAACTGTAAACCTTCCCTCACA
HEK3_Miseq fwd	ACACTCTTTCCCTACACGACGctcttccgatctTTGTCAACCAGTATCCCGGTGCA
HEK3_Miseq rev	TGACTGGAGTTCAGACGTGTGctcttccgatctCATGGATGAGAGAAGCCTGGAGA
VHL KO_Miseq fwd	ACACTCTTTCCCTACACGACGctcttccgatctTTCAGACCGTGCTATCGTCCCTG
VHL KO_Miseq rev	TGACTGGAGTTCAGACGTGTGctcttccgatctAACTGGGCGCCGAGGAGGAGATG
SNAI1_Miseq fwd	ACACTCTTTCCCTACACGACGctcttccgatctCACGGCCTAGCGAGTGGTTCTTC
SNAI1_Miseq rev	TGACTGGAGTTCAGACGTGTGctcttccgatctAAACATCCTGTGACTCGATCCTG
DNM1L_MiSEQ fwd	ACACTCTTTCCCTACACGACGctcttccgatctCTGTCTTGAATATTCTTTCTGAC
DNM1L_Miseq rev	TGACTGGAGTTCAGACGTGTGctcttccgatctGGTAGGTGACCAAGTTAGTAGGA
CFTR_Miseq fwd	ACACTCTTTCCCTACACGACGctcttccgatctGGTAGCAGCTATTTTTATGGGAC
CFTR_Miseq rev	TGACTGGAGTTCAGACGTGTGctcttccgatctTTTCCCCAAACTCTCCAGTCTGT
BRCA1_Miseq fwd	ACACTCTTTCCCTACACGACGctcttccgatctGGAGAAAGGGTTTTGCAAACTGA
BRCA1_Miseq rev	TGACTGGAGTTCAGACGTGTGctcttccgatctGTTTCCCGACTGTGGTTAACTTC
AHR ONT fwd	ACCAACCCTTTTCCTGCCAT
AHR ONT rev	TGCCATTAACTTGCATGTGCT
KEAP1 ONT fwd	GCATCAACTGGGTCAAGTACG
KEAP1 ONT rev	GCCTCCACTCCCTGAAGACA
HIF1A ONT fwd	ACCGATAGCACAGTTAAAGAGCA
HIF1A ONT rev	TATTGTGTGGCTGGCAAAGC
COQ4 ONT fwd	GGTGAGAGTTGTGACGGTGT
COQ4 ONT rev	CCTCCCTAATCTCTACGGGGT
MICOS13 ONT fwd	ACCGCCCAAAACAAACTCTA
MICOS13 ONT rev	TCCACTGTCCTACCCTGGTC
APP ONT fwd	AGTGCACATGGAAAAAGACAC
APP ONT rev	GGTAATCCTATAGGCAAGCAT
TREM2 ONT fwd	GCAGAACAGAACTGGAGGGG
TREM2 ONT rev	AAAACATGAGGCCTGGAACAG
MTFMT ONT fwd	TCTCCCGTCTTTCAAACTGACA
MTFMT ONT rev	TACCAGAGTGCGGAGAGTGA
ACTG1ONT fwd	GCATTTCCTCCCTGAAGCCT
ACTG1 ONT rev	AGTGATGCTGTGTCACCGAG
ACTG2 ONT fwd	CCTCTTCGCGGCAAGTCTAT
ACTG2 ONT rev	CCTGAGATTGGCAGGGACTG
ACTA1 ONT fwd	GCGATCTCACCGACTACCTG
ACTA1 ONTrev	GCCGATCCACACCGAGTATT
ACTA2 ONT fwd	ACCTCTTTCCTGGAGGGTGA
ACTA2 ONT rev	TCCGATGGTGATCACTTGCC
ACTB1 ONT fwd	TTCTGCATGTCCCCCGTCTG
ACTB1 ONT rev	AAATGAGGGCAGGACTTAGCTT
DMD 4729 ONT Fwd	TTTGGAGAGACTCCTGCTAAAG
DMD 4729 ONT Rev	CCATGACGACATACAAGACCCT
SOX2 ONT Fwd	GCGCCCGCATGTACAACA
SOX2 ONT Rev	GCATGGGCTGCATCTGCG
16458F (2F)/Mitopore	CCCATAACACTTGGGGGTAG
9177R (7R)/Mitopore	TAGAAGTGTGAAAACGTAGGCTTG
8896F (8F)/Mitopore	GCCCTAGCCCACTTCTTACC
SeqND5_fwd/Mitochondria ND5 editing	AAATCAGCCCAATTAGGTCTCC
SeqND5_rev/Mitochondria ND5 editing	AGTCAGGTTAGGTCTAGGAGG
HOXB7_geno_fwd	CGTCCCTGCCTACAAATCAT
HOXB7_geno_rev	CAGGGGTAGATCCGGAAGTT
Primers for cloning of DdCBE plasmids
ND1_right_bb_fwd	CAGTCGTCTCGAGCATTGTGGCGCAGCTGAG
split_rev	CACACGTCTCGCAGTCTCCTTCTCAATGATGTCGCTC
ND1_left_bb_fwd	CAGTCGTCTCGAGCATTGTGGCGCAGCTGAG
3Ncorr_rev	CACACGTCTCGCAGAGCCGCTGCTAAACACCTTGC
ND1_left_bb_rev	CAGTCGTCTCGGTTCAGCGGCGCACCGGTC
3Ncorr_fwd	CACACGTCTCGTCTGGCGGCTCAACTAATCTG
ND1_right_bb_rev	CACACGTCTCGGTTCAGCGGGGCACCGG
UGI_fwd	CACACGTCTCGACTGGGAAACAGCTGGTCATTC
Cloning of fluorescence marker into DdCBE plasmids- Primers
DdCBE_left_fwd	CACTCGTCTCGTGATAAACCACGATCGTTATGCTG
DdCBE_rev	CACACGTCTCGCAGCATCTTGATCTTATTCTCGCC
DdCBE_right_fwd	CAGTCGTCTCGTGATAAGGGGTCTTTGTCCTCTG
DdCBE_rev	CACACGTCTCGCAGCATCTTGATCTTATTCTCGCC
mCherry_fwd	CACACGTCTCGCCCCATGGTGAGCAAGGGAGAG
mCherry_rev	CACACGTCTCGATCACTTGTACAGCTCGTCCATGC
mCherry_fwd	CACACGTCTCGCCCCATGGTGAGCAAGGGAGAG
mCherry_rev	CACACGTCTCGATCACTTGTACAGCTCGTCCATGC
T2A_fwd	CACACGTCTCGGCTGGGCTCAGGAGAGGGCAGGGGCAGCC
T2A_rev	CTTACGTCTCGGGGGCCGGGGTTCTCC
HBG2 PE. Seq. Fwd primer	GGAATGACTGAATCGGAACAAGG
HBG2 PE. Seq.Rev primer	CTGGCCTCACTGGATACTCT
HBG2 BE. Seq. Fwd primer	GGAATGACTGAATCGGAACA
HBG2 BE. Seq.Rev primer	CTGGCCTCACTGGATACTC

### Sheet: Sheet2
	ND1_right_bb_fwd	CAGTCGTCTCGAGCATTGTGGCGCAGCTGAG
	split_rev	CACACGTCTCGCAGTCTCCTTCTCAATGATGTCGCTC
	ND1_left_bb_fwd	CAGTCGTCTCGAGCATTGTGGCGCAGCTGAG
	3Ncorr_rev	CACACGTCTCGCAGAGCCGCTGCTAAACACCTTGC
	ND1_left_bb_rev	CAGTCGTCTCGGTTCAGCGGCGCACCGGTC
	3Ncorr_fwd	CACACGTCTCGTCTGGCGGCTCAACTAATCTG
	ND1_right_bb_rev	CACACGTCTCGGTTCAGCGGGGCACCGG
	UGI_fwd	CACACGTCTCGACTGGGAAACAGCTGGTCATTC
