## Supplementary material for "CleanFinder: A Scalable Framework for Comprehensive Genome Editing Analysis": Table S5

### Sheet: PE enhancers
Compound name	Enhancement ove DMSO(%)- EMX1	Targeted Pathways	Compound name	Enhancement ove DMSO(%)- HEK3	Targeted Pathways
Y-27632 2HCl	31%±1	ROCK inhibitor	Y-27632 2HCl	20%±1	ROCK inhibitor
Guanidine HCl	20%±3	DNA damage	CCT137690	15%±1.7	Aurora Kinase inhibitor
CCT137690	50%±4.1	Aurora Kinase inhibitor	Veliparib (ABT-888)	31%±3	PARP inhibitor
Veliparib (ABT-888)	5%±1.5	PARP inhibitor	GSK429286A	20%±2.1	ROCK inhibitor
GSK429286A	17%±2.3	ROCK inhibitor	NU1025	26%±3.6	PARP inhibitor
SC-236	39%±7.2	COX-2 inhibitor	Mirin	20%±2.2	(MRN) complex inhibitor
Nimesulide	32%±0.5	COX-2 inhibitor	E7449	27%±1	PARP inhibitor
PD 98,059	34%±4.5	MEK2 inhibitor	Nimesulide	50%±0.5	COX-2 inhibitor
			U-73343	20%±1.7	Polynucleotide Kinase inhibitor
			R(-)-Me5	23%±0	Sodium channel antagonist
			Bicalutamide (CDX)	20%±4	Androgen receptor antagonist

### Sheet: PE inhibitors
Compounds inhibiting PE (<70% below DMSO) - EMX1/HEK3	Targeted Pathways	Compounds inhibiting PE (<70% below DMSO) - EMX1	Targeted Pathways	Compounds inhibiting PE (<70% below DMSO) - HEK3	Targeted Pathways
PI-103	Autophagy,DNA-PK,mTOR,PI3K	Vorinostat (SAHA, MK0683)	HDACi	SIB 1893	Glutamate agonist
Fluorouracil (5-Fluoracil, 5-FU)	DNA/RNA Synthesis	Abexinostat (PCI-24781)	HDACi	Taurine	cell stress
Docetaxel	Microtubule depolymerisation inhibitor	Statitc	STAT3 inhibitor	Triprolidine hydrochloride	Histamine antagonist
Entinostat (MS-275)	HDACi	SU 6656	SRC kinase inhibitor	Prochlorperazine dimaleate	Dopamine antagonist
Quisinostat (JNJ-26481585) 2HCl	HDACi	(±)-Ibotenic acid	Glutamate agonist	Tranylcypromine hydrochloride	Neurotransmission inhibitor
PIK-93	PI3K/Akt/mTOR	Bepridil hydrochloride	Ca2+ Channel blocker	BIX 01294 trihydrochloride hydrate	Histone methyl transferase inhibitor
Irinotecan HCl Trihydrate	Topoisomerase/DNA damage	Carboplatin	DNA intercalator	TBB	Phosphorylation inhibitor
(-)-Parthenolide	HDAC,NF-κB,Mdm2,p53	2-(Methylthio)adenosine 5'-diphosphate trisodium salt hydrate	P2 purinoceptor agonist.	Oxiracetam	Others
Cabazitaxel	Microtubule Associated	1-benzoyl-5-methoxy-2-methylindole-3-acetic acid	Multidrug resistance	Loratadine	Histamine antagonist
AZ 3146	Kinesin	LY-294,002 hydrochloride	PI3K	Azathioprine	Purine synthisis inhibitor
GSK923295	Kinesin	PD173952	SRC kinase inhibitor	3-Amino-1-propanesulfonic acid sodium	GABA agonist
CGK 733	ATM/ATR
HSP990 (NVP-HSP990)	HSP (e.g. HSP90)
abemaciclib (LY2835219)	CDK- cell cycle
K 858	Kinesin/Cytoskeletal Signaling
Nitroxoline	Topoisomerase/DNA damage
PR-619	DUB- deubiquitylation inhibitor
NMS-873	p97- ubiqutin inhibitor
FH535	PPAR,Wnt/beta-catenin inhibitor
Ricolinostat (ACY-1215)	HDAC
CAY10603	HDAC
Tubercidin	DNA/RNA Synthesis
Rilpivirine	Reverse Transcriptase inhibitor
AT7519 HCl	CDK cell cycle
GSK2606414	PERK-apoptosis inhibitor
4SC-202	HDAC
Ro-3306	CDK cell cycle
LMK-235	HDAC
AZD6738	ATM/ATR
BI-847325	MEK,Aurora Kinase inhibitor
TH287	MTH1
6-Thio-dG	DNA/RNA Synthesis
URMC-099	LRRK2
Reversine	Adenosine Receptor,Aurora Kinase
Tenofovir Alafenamide (GS-7340)	Reverse Transcriptase inhibitor
Nexturastat A	HDAC
SU9516	CDK cell cycle
Combretastatin A4	Microtubule Associated/cytoskeltal signaling
Tenovin-1	E3 Ligase ,p53
ON123300	CDK cell cycle
Inauhzin	Sirtuin
WT161	HDAC
Tinostamustine (EDO-S101)	HDAC
TAS-102	DNA/RNA Synthesis
R-10015	LIM kinase/cell cycle
Cinobufagin	ATM/ATR/cell cycle
ML216	DNA/RNA Synthesis
PTC-209	BMI-1/cell cycle inhibitor
PTC-028	BMI-1/cell cycle inhibitor
Palbociclib (PD-0332991) HCl	CDK cell cycle
Pemetrexed	DHFR,DNA/RNA Synthesis
Chlorophyllin (sodium copper salt)	others
XL147 analogue	PI3K
Madrasin	DNA/RNA Synthesis
PIK-75 HCl	DNA-PK,PI3K
Ellagic acid	Topoisomerase
Oxaliplatin	DNA/RNA Synthesis
(±)-HA-966	Glutamate antagnist
Benazoline oxalate	Imidazole agonist
Cytosine-1-beta-D-arabinofuranoside hydrochloride	DNA metabolism
JX401	MAPK inhibitor
Moxonidine hydrochloride	DNA metabolism
